# HIGD2A is required for assembly of the COX3 module of human mitochondrial complex IV

**DOI:** 10.1101/787721

**Authors:** Daniella H. Hock, Boris Reljic, Ching-Seng Ang, Hayley S. Mountford, Alison G. Compton, Michael T. Ryan, David R. Thorburn, David A. Stroud

## Abstract

Assembly factors play a critical role in the biogenesis of mitochondrial respiratory chain complexes I-IV where they assist in the membrane insertion of subunits, attachment of co-factors, and stabilization of assembly intermediates. The major fraction of complexes I, III and IV are present together in large molecular structures known as respiratory chain supercomplexes. A number of assembly factors have been proposed as required for supercomplex assembly, including the *hypoxia inducible gene 1* domain family member HIGD2A. Using gene-edited human cell lines and extensive steady state, translation and affinity enrichment proteomics techniques we show that loss of HIGD2A leads to defects in the *de novo* biogenesis of mtDNA-encoded COX3, subsequent accumulation of complex IV intermediates and turnover of COX3 partner proteins. Deletion of HIGD2A also leads to defective complex IV activity. The impact of HIGD2A loss on complex IV was not altered by growth under hypoxic conditions, consistent with its role being in basal complex IV assembly. While in the absence of HIGD2A we show that mitochondria do contain an altered supercomplex assembly, we demonstrate it to harbor a crippled complex IV lacking COX3. Our results redefine HIGD2A as a classical assembly factor required for building the COX3 module of complex IV.
