## Supplemental Table S5 for "HIGD2A is required for assembly of the COX3 module of human mitochondrial complex IV"

### Sheet: pulseSILAC_matrix
Peptides	Razor + unique peptides	Unique peptides	Sequence coverage [%]	Unique + razor sequence coverage [%]	Unique sequence coverage [%]	Mol. weight [kDa]	Q-value	Score	Intensity	Light Intensity	Heavy Intensity	Protein IDs	Majority protein IDs	Protein names	Gene names	Log2 Heavy Intensity HEK293T_0h_rep1	Log2 Heavy Intensity HEK293T_0h_rep2	Log2 Heavy Intensity HEK293T_0h_rep3	Log2 Heavy Intensity HEK293T_1h_rep1	Log2 Heavy Intensity HEK293T_1h_rep2	Log2 Heavy Intensity HEK293T_1h_rep3	Log2 Heavy Intensity HEK293T_2h_rep1	Log2 Heavy Intensity HEK293T_2h_rep2	Log2 Heavy Intensity HEK293T_2h_rep3	Log2 Heavy Intensity HEK293T_4h_rep1	Log2 Heavy Intensity HEK293T_4h_rep2	Log2 Heavy Intensity HEK293T_4h_rep3	Log2 Heavy Intensity HIGD2A_0h_rep1	Log2 Heavy Intensity HIGD2A_0h_rep2	Log2 Heavy Intensity HIGD2A_0h_rep3	Log2 Heavy Intensity HIGD2A_1h_rep1	Log2 Heavy Intensity HIGD2A_1h_rep2	Log2 Heavy Intensity HIGD2A_1h_rep3	Log2 Heavy Intensity HIGD2A_2h_rep1	Log2 Heavy Intensity HIGD2A_2h_rep2	Log2 Heavy Intensity HIGD2A_2h_rep3	Log2 Heavy Intensity HIGD2A_4h_rep1	Log2 Heavy Intensity HIGD2A_4h_rep2	Log2 Heavy Intensity HIGD2A_4h_rep3
1	1	1	4.4	4.4	4.4	24.817	0	6.7026	17786000000	15344000000	2441800000	P00846	P00846	ATP synthase subunit a	MT-ATP6	NaN	NaN	NaN	26.1117	25.8149	25.7976	27.759	NaN	26.5513	28.7436	26.9889	27.2571	NaN	NaN	NaN	25.8842	24.9501	25.3915	27.6221	26.1728	26.2103	28.6742	27.004	26.8656
3	3	3	48.5	48.5	48.5	7.9916	0	34.104	41869000000	39829000000	2039500000	P03928	P03928	ATP synthase protein 8	MT-ATP8	NaN	NaN	NaN	25.6124	NaN	25.483	28.0645	28.4496	26.3068	27.3886	26.7986	NaN	NaN	NaN	NaN	25.0271	25.2647	NaN	27.0328	25.9802	26.4284	28.6708	26.8728	NaN
3	3	3	10.3	10.3	10.3	57.041	0	33.285	11687000000	11526000000	161040000	P00395	P00395	Cytochrome c oxidase subunit 1	MT-CO1	NaN	NaN	NaN	NaN	NaN	NaN	NaN	NaN	22.3017	26.4945	NaN	NaN	NaN	NaN	NaN	NaN	NaN	NaN	NaN	NaN	NaN	25.7706	NaN	21.9602
6	6	6	40.5	40.5	40.5	25.565	0	174.26	214320000000	199060000000	15262000000	P00403	P00403	Cytochrome c oxidase subunit 2	MT-CO2	NaN	NaN	NaN	28.2508	28.4646	28.6524	29.1118	29.2941	29.635	30.5541	30.2721	30.3878	NaN	NaN	NaN	27.716	27.7879	28.1108	29.8705	29.3586	29.6628	30.7611	30.1764	30.4875
4	4	4	13.4	13.4	13.4	29.95	0	107.38	11031000000	9753200000	1277900000	P00414	P00414	Cytochrome c oxidase subunit 3	MT-CO3	NaN	NaN	NaN	25.411	26.2738	26.061	26.2302	26.967	27.0976	26.7857	27.291	27.5413	NaN	NaN	NaN	21.8097	25.0038	24.8337	23.7155	24.7883	25.4878	24.011	25.4454	25.011
2	2	2	5	5	5	42.717	0	5.2289	6884500000	6802300000	82161000	P00156	P00156	Cytochrome b	MT-CYB	NaN	NaN	NaN	NaN	NaN	NaN	NaN	24.4383	NaN	NaN	NaN	25.1974	NaN	NaN	NaN	NaN	NaN	NaN	NaN	24.3206	NaN	NaN	NaN	NaN
4	4	4	12.3	12.3	12.3	35.66	0	38.789	6039200000	5769800000	269350000	P03886	P03886	NADH-ubiquinone oxidoreductase chain 1	MT-ND1	NaN	NaN	NaN	NaN	22.2645	NaN	23.308	22.7819	23.5987	24.2084	24.0656	27.0259	NaN	NaN	NaN	NaN	NaN	22.8092	NaN	23.0292	23.2258	24.0448	23.317	22.7276
2	2	2	7.5	7.5	7.5	38.96	0.00022857	4.9217	6494400000	6112300000	382140000	P03891	P03891	NADH-ubiquinone oxidoreductase chain 2	MT-ND2	NaN	NaN	NaN	25.8521	24.7967	25.18	24.957	25.3327	NaN	26.7299	21.9203	NaN	NaN	NaN	NaN	NaN	NaN	NaN	24.4859	22.4643	21.7632	24.9073	NaN	NaN
1	1	1	13	13	13	13.186	0	12.163	14796000000	13541000000	1254600000	P03897	P03897	NADH-ubiquinone oxidoreductase chain 3	MT-ND3	NaN	NaN	NaN	25.3236	26.0821	26.2625	25.6951	26.3965	26.4503	26.2153	26.6693	26.705	NaN	NaN	NaN	24.5334	25.6977	26.1025	25.7942	25.7008	25.8779	26.1157	26.1762	25.8147
5	5	5	14.4	14.4	14.4	51.58	0	47.363	11139000000	10515000000	624570000	P03905	P03905	NADH-ubiquinone oxidoreductase chain 4	MT-ND4	NaN	NaN	NaN	23.9952	24.4165	21.6831	25.2829	24.4541	24.6922	26.309	25.3338	23.9627	NaN	NaN	NaN	22.6547	23.4659	20.9778	25.7212	NaN	26.2156	27.2407	24.2782	24.0164
4	4	4	9.8	9.8	9.8	67.026	0	180.71	11099000000	10537000000	562490000	P03915	P03915	NADH-ubiquinone oxidoreductase chain 5	MT-ND5	NaN	NaN	NaN	NaN	24.62	24.9027	NaN	25.5921	25.2822	NaN	26.4826	26.2408	NaN	NaN	NaN	NaN	24.4116	23.1131	NaN	25.3476	25.4172	NaN	25.796	25.9255
1	1	1	8	8	8	18.622	0	14.367	316760000	316760000	0	P03923	P03923	NADH-ubiquinone oxidoreductase chain 6	MT-ND6	NaN	NaN	NaN	NaN	NaN	NaN	NaN	NaN	NaN	NaN	NaN	NaN	NaN	NaN	NaN	NaN	NaN	NaN	NaN	NaN	NaN	NaN	NaN	NaN

### Sheet: pulse-chaseSILAC_matrix
Peptides	Razor + unique peptides	Unique peptides	Sequence coverage [%]	Unique + razor sequence coverage [%]	Unique sequence coverage [%]	Mol. weight [kDa]	Q-value	Score	Intensity	Intensity L	Intensity H	Protein IDs	Majority protein IDs	Protein names	Gene names	Log2 Heavy Intensity WT 3h_pulse_rep1	Log2 Heavy Intensity WT 3h_chase_rep1	Log2 Heavy Intensity WT 24h_chase_rep1	Log2 Heavy Intensity HIGD2A 3h_pulse_rep1	Log2 Heavy Intensity HIGD2A 3h_chase_rep1	Log2 Heavy Intensity HIGD2A 24h_chase_rep1	Log2 Heavy Intensity WT 3h_pulse_rep2	Log2 Heavy Intensity WT 3h_chase_rep2	Log2 Heavy Intensity WT 24h_chase_rep2	Log2 Heavy Intensity HIGD2A 3h_pulse_rep2	Log2 Heavy Intensity HIGD2A 3h_chase_rep2	Log2 Heavy Intensity HIGD2A 24h_chase_rep2
1	1	1	2.4	2.4	2.4	42.717	0.00048508	2.5855	2835800000	2240000000	595870000	P00156	P00156	Cytochrome b	MT-CYB	NaN	27.1212	26.6686	25.6883	25.5445	26.2597	24.8224	25.5888	21.7316	NaN	25.8181	24.0279
2	2	2	7.6	7.6	7.6	57.041	0	16.245	8087300000	7348200000	739160000	P00395	P00395	Cytochrome c oxidase subunit 1	MT-CO1	25.3757	25.815	24.5218	27.0393	25.6938	23.0809	26.6818	26.6532	NaN	26.581	26.1014	24.6243
6	6	6	40.5	40.5	40.5	25.565	0	88.753	69543000000	62956000000	6587000000	P00403	P00403	Cytochrome c oxidase subunit 2	MT-CO2	29.9639	29.2598	28.268	29.7486	27.6905	26.9206	29.9459	29.432	26.9698	29.7523	28.4712	27.2691
4	4	4	13.4	13.4	13.4	29.95	0	44.244	2366500000	2074800000	291730000	P00414	P00414	Cytochrome c oxidase subunit 3	MT-CO3	26.1123	25.1363	23.0185	23.663	20.5702	18.857	26.4746	25.5277	22.0646	23.4892	NaN	19.4627
2	2	2	8.4	8.4	8.4	24.817	0	15.001	7332600000	5745700000	1586900000	P00846	P00846	ATP synthase subunit a	MT-ATP6	27.5706	27.2326	26.9789	27.4442	26.6866	26.1075	27.9612	27.1227	NaN	27.6909	26.3967	24.4041
3	3	3	11.6	11.6	11.6	35.66	0.00024931	3.0737	583190000	500310000	82886000	P03886	P03886	NADH-ubiquinone oxidoreductase chain 1	MT-ND1	21.954	22.5468	20.3717	22.623	21.0913	NaN	23.5493	25.0316	NaN	21.9233	23.5279	NaN
1	1	1	2.6	2.6	2.6	38.96	0.00024863	3.0179	2563100000	2262900000	300260000	P03891	P03891	NADH-ubiquinone oxidoreductase chain 2	MT-ND2	25.3807	25.2189	23.997	25.0538	24.2002	23.731	25.5896	25.1695	NaN	24.6937	24.0507	NaN
1	1	1	13	13	13	13.186	0	8.0912	3436100000	3146500000	289620000	P03897	P03897	NADH-ubiquinone oxidoreductase chain 3	MT-ND3	NaN	24.5865	23.3676	25.4993	24.0056	23.3284	25.9618	25.2206	23.2229	25.2504	23.9845	22.9394
5	5	5	14.4	14.4	14.4	51.58	0	20.093	1901300000	1687100000	214120000	P03905	P03905	NADH-ubiquinone oxidoreductase chain 4	MT-ND4	25.5127	24.1267	22.4232	24.0213	23.2812	19.646	25.2196	23.6316	23.1728	24.9108	23.2788	23.3943
3	3	3	7.3	7.3	7.3	67.026	0	39.564	980680000	865410000	115270000	P03915	P03915	NADH-ubiquinone oxidoreductase chain 5	MT-ND5	23.8814	23.0609	22.0528	23.6119	22.6726	23.3388	23.5935	22.8195	23.2139	23.3888	22.7524	23.063
1	1	1	8	8	8	18.622	0	3.2868	117980000	101830000	16150000	P03923	P03923	NADH-ubiquinone oxidoreductase chain 6	MT-ND6	NaN	NaN	22.7579	NaN	NaN	NaN	NaN	NaN	NaN	22.2221	21.9898	NaN
3	3	3	48.5	48.5	48.5	7.9916	0	22.321	13841000000	10870000000	2971600000	P03928	P03928	ATP synthase protein 8	MT-ATP8	27.9621	28.2825	26.9185	28.2198	28.0188	26.8038	27.5117	27.7975	24.131	29.2808	27.9274	27.6079
